# Emergence Risks from Within? Metagenomic Analysis of Mosquito Viromes from Two Zoos Reveals Mosquito-associated Orthobunyaviruses in the UK

**DOI:** 10.1101/2025.05.01.651672

**Authors:** Jack Pilgrim, Nicola Seechurn, Edward Cunningham-Oakes, Phillipa Dobbs, Javier Lopez, Alain Kohl, Grant L Hughes, Marcus SC Blagrove, Matthew Baylis, Alistair C Darby

## Abstract

In regions naïve to mosquito-borne threats, risk assessments often prioritise incursion events, particularly those driven by climate change and host movement. However, these same factors may also facilitate the emergence of viruses already circulating in local vector populations. The use of metagenomics to assess mosquito viromes has expanded in recent decades, enabling the detection of both arboviruses and insect-specific viruses (ISVs), and helping to fill gaps in our understanding of virus circulation. In particular, zoological collections are potential interfaces for virus transmission between mosquitoes, animals, and humans, making them valuable sentinel sites for surveillance. Although mosquito virome studies have been conducted globally, UK mosquito populations remain comparatively understudied. To address this gap, we investigated the viromes of two key mosquito species, *Culex pipiens* s.l. and *Culiseta annulata*, through metagenomic sequencing of specimens collected at two UK zoos between 2021 and 2022. A total of 4,042 mosquitoes underwent sequencing across 44 pools, leading to the identification of 26 viral genomes, including nine novel species spanning RNA and DNA virus families. Viral distribution patterns revealed viruses shared across all pools, supporting the possibility of a conserved virome between mosquito species. Notably, two novel *Orthobunyavirus* species (Family *Peribunyaviridae*), Atherstone and Deva viruses, were detected. These represent the first documented mosquito-associated orthobunyaviruses in the UK, a genus that includes several known pathogens. Classification using the machine-learning tool MosViR suggests Atherstone virus, present at both zoos, is a putative arbovirus warranting further investigation. Supporting this is the presence of a non-structural protein S (NSs), a known virulence factor in orthobunyaviruses. In contrast, Deva virus had no NSs ORF and was not predicted to be an arbovirus. These findings improve our understanding of UK mosquito viruses, indicate possible risks to people or animals from orthobunyaviruses, and highlight the role of metagenomic surveillance in detecting emerging viral threats.
