## Supplementary Table S1 for "Emergence Risks from Within? Metagenomic Analysis of Mosquito Viromes from Two Zoos Reveals Mosquito-associated Orthobunyaviruses in the UK"

### Sheet: completeness_use_for_ms_29_12_2
contig_id	aai_expected_length	aai_completeness	aai_confidence	aai_error	aai_num_hits	aai_top_hit
Culex sobemo-like virus	4927.35	57.9013	low	10.9971	73	CheckV-047254
Culex mosquito virus 4	11695	64.9849	high	1.52384	3	CheckV-059408
Deva virus	12313.5	66.0253	medium	8.69377	130	CheckV-056312
Culex pipiens densovirus 2	5380	77.3048	low	15.2024	1	CheckV-042316
Culex pipiens circovirus	1987.04	80.5721	high	4.50195	204	CheckV-053454
Marma virus	4851.39	80.9666	low	11.638	77	CheckV-047254
Culiseta bunya-like virus	12098.6	82.5383	high	4.60778	83	CheckV-053632
Culex pipiens betapartitivirus 2	4694.6	85.7156	high	3.88672	13	CheckV-049588
Culex pipiens betapartitivirus 1	4752.7	85.7197	high	3.86428	10	CheckV-044691
Culex pipiens densovirus 3	4073.41	88.7954	high	1.21561	3	CheckV-042466
Culex circovirus-like virus	1967.98	89.4317	high	1.14638	2	CheckV-053829
Culiseta Aspiviridae-related virus	8148.84	90.3442	medium	7.18357	8	CheckV-021726
Culex bunya virus 2	12091.2	91.0246	high	4.64149	87	CheckV-046740
Ista virus	9871.34	96.2585	medium	6.25572	11	CheckV-047280
Culex negev-like virus	9693.15	96.8828	high	1.463	7	CheckV-046357
Culex pipiens densovirus 4	5166	99.6322	high	1.25849	1	CheckV-046659
Culex-associated Tombus-like virus	2645	99.7353	high	1.14638	1	CheckV-053826
Alphamesonivirus 1 sp.	20173.3	99.7556	high	0.994595	11	CheckV-044178
Biggievirus	9136.35	100	high	1.463	3	CheckV-047537
Culex Daeseongdong-like virus	4742	100	high	1.30794	1	CheckV-045953
Atherstone virus	12367.1	100	high	1.613	130	CheckV-049550
Hubei mosquito virus 4	4951.79	100	high	1.60321	2	CheckV-046749
Culiseta qin-like virus	7622.01	100	high	3.45344	3	CheckV-047321
Wuhan mosquito virus 4	11904	100	low	22.5557	5	CheckV-043235
Chester noda-like virus	4320.98	100	high	3.56567	22	CheckV-046956
Almendravirus Chester	NA	NA	NA	NA	0	NA
