## Supplementary Table S2 for "Emergence Risks from Within? Metagenomic Analysis of Mosquito Viromes from Two Zoos Reveals Mosquito-associated Orthobunyaviruses in the UK"

### Sheet: results_all_viruses_for_mosvir_
Virus contig	Arboviruses	Mosquito-specific	Classification
Culex bunyavirus 2 L segment	0.748966	0.251034	Arbovirus
Atherstone virus M segment	0.643821	0.356179	Arbovirus
Serbia-Bunyalike virus L segment	0.624734	0.375266	Arbovirus
Wuhan mosquito virus 4 segment 3	0.585727	0.414273	NA
Hubei mosquito virus 4	0.576246	0.423754	NA
Atherstone virus L segment	0.557854	0.442146	NA
Wuhan mosquito virus 4 segment 2	0.521504	0.478496	NA
Deva virus M segment	0.332013	0.667987	Mosquito-specific
Marma virus	0.328472	0.671528	Mosquito-specific
Culex bunyavirus 2 M segment	0.305589	0.694411	Mosquito-specific
Culex bunyavirus 2 S segment	0.288632	0.711368	Mosquito-specific
Wuhan mosquito virus 4 segment 8	0.281176	0.718824	Mosquito-specific
Culex pipiens betapartitivirus 1	0.269572	0.730428	Mosquito-specific
Culex circovirus-like virus	0.265861	0.734139	Mosquito-specific
Almendravirus Chester	0.262853	0.737147	Mosquito-specific
Culex pipiens betapartitivirus 2	0.249996	0.750004	Mosquito-specific
Chester noda-like virus	0.249781	0.750219	Mosquito-specific
Culex pipiens densovirus 3	0.248912	0.751088	Mosquito-specific
Wuhan mosquito virus 4 segment 4	0.239699	0.760301	Mosquito-specific
Atherstone virus S segment	0.237044	0.762956	Mosquito-specific
Wuhan mosquito virus 4 segment 5	0.228996	0.771004	Mosquito-specific
Culex pipiens circovirus	0.226524	0.773476	Mosquito-specific
Culex sobemo-like virus	0.224505	0.775495	Mosquito-specific
Wuhan mosquito virus 4 segment 6	0.223345	0.776655	Mosquito-specific
Wuhan mosquito virus 4 segment 7	0.222786	0.777214	Mosquito-specific
Wuhan mosquito virus 4 segment 1	0.216236	0.783764	Mosquito-specific
Deva virus S segment	0.206906	0.793094	Mosquito-specific
Deva virus L segment	0.18912	0.81088	Mosquito-specific
Ista virus	0.184367	0.815633	Mosquito-specific
Culiseta aspiviridae-related virus	0.178084	0.821916	Mosquito-specific
Culiseta qin-like virus L segment	0.177805	0.822195	Mosquito-specific
Culex Daeseongdong-like virus	0.177367	0.822633	Mosquito-specific
Culex associated tombus-like virus	0.176967	0.823033	Mosquito-specific
Culex pipiens densovirus 4	0.152106	0.847894	Mosquito-specific
Biggievirus	0.142104	0.857896	Mosquito-specific
Culiseta qin-like virus S segment	0.137976	0.862024	Mosquito-specific
Culex pipiens densovirus 2	0.0966189	0.903381	Mosquito-specific
Culex Negev-like virus	0.0744375	0.925562	Mosquito-specific
Culex mosquito virus 4	0.0719975	0.928003	Mosquito-specific
Alphamesonivirus	0.000603288	0.999397	Mosquito-specific
